# Compositional Heterogeneity Structures Microbial Microhabitats across Distinct Mineral Substrates

**DOI:** 10.64898/2026.07.31.742068

**Authors:** Federica Calabrese, Peter Schroedl, Nathan Hadland, Jason Yu, Arthur McClelland, Nicholas Colella, Ryan S. Jakubek, Eric Ellison, Lisa Mayhew, Solange Duhamel, Douglas E. LaRowe, Heather V. Graham, Aaron B. Regberg, Jeffrey J. Marlow

**Affiliations:** Department of Biology, Boston University, Boston, MA, USA; Department of Organismic and Evolutionary Biology, Harvard University, Cambridge, MA, USA; Arizona Astrobiology Center, University of Arizona, Tucson, AZ, USA; J. A. Paulson School of Engineering and Applied Science, Harvard University, Cambridge, MA, USA; Center for Nanoscale Systems, Harvard University, Cambridge, MA, USA; Amentum, NASA Johnson Space Center, Houston, TX, USA; Department of Earth Science, University of Colorado Boulder, Boulder, CO, USA; Molecular and Cellular Biology, University of Arizona, Tucson, AZ, USA; Lunar and Planetary Laboratory, University of Arizona, Tucson, AZ, USA; Department of Earth Sciences, Southern Methodist University, Dallas TX, USA; NASA Goddard Space Flight Center, Greenbelt, MD, USA; NASA Johnson Space Center, Houston, TX, USA

## Abstract

Microbial communities living on and in rocks operate at the microscale, where interactions with minerals fundamentally shape community structure and function. Yet the relationship between micron scale mineralogical configurations and microbial distributions remains poorly understood. We tested the hypothesis that microbial biomass spatially correlates with areas of heightened mineralogical heterogeneity by applying Raman microspectroscopy to rock samples from three geologically distinct substrates: authigenic carbonates from a marine methane seep, volcanic basalt from Iceland, and polymetallic nodules from the abyssal seafloor. Using spectral decomposition and multiple complementary metrics of compositional heterogeneity, we evaluated intra-pixel and inter-pixel heterogeneity patterns in relation to biomass distribution. Our analyses reveal three patterns across all sample types. 1) When spectra are deconstructed into their constituent components, biomass zones are disproportionately dominated by the biomass spectral component compared with primary mineral components in zones of different minerals. 2) Biomass spectra have more homogeneous compositional profiles than mineral spectra. 3) Biomass is surrounded by more heterogeneous microhabitats than mineral pixels. These findings demonstrate that biomass exerts a distinctive and consistent influence on Raman spectral signatures, both within and between pixels, in ways that mineral components do not. Our results establish generalizable principles linking microscale mineralogical properties to microbial biogeography; these properties could be used as a potential biosignature and may provide a standardized workflow applicable to diverse rock systems and astrobiological exploration strategies.
