## Supplementary material for "Compositional Heterogeneity Structures Microbial Microhabitats across Distinct Mineral Substrates": Data Set 1

### Sheet: Seep Carbonate
Seep Carbonate
Component ID	Database Match Spectrum ID	Cosine Similarity Score of Match	Mineral Formula	Mineral Class
1	Stibnite__R050016_a__Raman__532__0__unoriented	0.868668	Sb2S3	Sulfide
1	Ullmannite__R050247__Raman__785__0__unoriented	0.776334	NiSbS	Sulfide
1	Jamesonite__R050481_c__Raman__785__0__unoriented	0.775513	Pb4FeSb6S14	Sulfide
1	Cuprite__R050384__Raman__780__0__unoriented	0.775108	Cu2O	Oxide
1	Stibnite__R050016_b__Raman__532__0__unoriented	0.766538	Sb2S3	Sulfide
1	Cuprite__R050384__Raman__514__0__unoriented	0.765916	Cu2O	Oxide
1	Jamesonite__R050481_b__Raman__785__0__unoriented	0.765664	Pb4FeSb6S14	Sulfide
1	Salammoniac__R060521__Raman__532__0__unoriented	0.759288	NH4Cl	Halide
1	Salammoniac__R061022__Raman__532__0__unoriented	0.758301	NH4Cl	Halide
1	Fiedlerite__R060859__Raman__532__0__unoriented	0.754742	Pb3FCl4(OH) · H2O	Halide
2	PhillipsiteCa__R060161__Raman__532__0__unoriented	0.935598	(Ca,Na2,K2)3Al6Si10O32·12H2O	Tectosilicate
2	PhillipsiteCa__R060161__Raman__780__0__unoriented	0.929186	(Ca,Na2,K2)3Al6Si10O32·12H2O	Tectosilicate
2	GarroniteCa__R050281__Raman__532__0__unoriented	0.924248	Na2Ca5Al12Si20O64 · 27H2O	Tectosilicate
2	GarroniteCa__R050281__Raman__780__0__unoriented	0.924243	Na2Ca5Al12Si20O64 · 27H2O	Tectosilicate
2	ChabaziteCa__R050014__Raman__785__0__unoriented	0.915053	(Ca,K2,Na2)2[Al2Si4O12]2 · 12H2O	Tectosilicate
2	PhillipsiteCa__R050078-5__Raman__514__45__ccw	0.908644	(Ca,Na2,K2)3Al6Si10O32·12H2O	Tectosilicate
2	ChabaziteCa__R050075__Raman__532__0__unoriented	0.907199	(Ca,K2,Na2)2[Al2Si4O12]2 · 12H2O	Tectosilicate
2	PhillipsiteCa__R050078-4__Raman__514__90__ccw	0.903339	(Ca,Na2,K2)3Al6Si10O32·12H2O	Tectosilicate
2	PhillipsiteCa__R050078-3__Raman__514__90__ccw	0.901422	(Ca,Na2,K2)3Al6Si10O32·12H2O	Tectosilicate
2	ChabaziteCa__R050075__Raman__785__0__unoriented	0.900029	(Ca,K2,Na2)2[Al2Si4O12]2 · 12H2O	Tectosilicate
4	Vesuvianite__R050035-3__Raman__514__45__ccw	0.803349	Ca10(Mg, Fe)2Al4(SiO4)5(Si2O7)2(OH,F)4	Sorosilicate
4	Vesuvianite__R050035-4__Raman__514__90__ccw	0.783045	Ca10(Mg, Fe)2Al4(SiO4)5(Si2O7)2(OH,F)5	Sorosilicate
4	Vesuvianite__R050035-3__Raman__514__90__ccw	0.768125	Ca10(Mg, Fe)2Al4(SiO4)5(Si2O7)2(OH,F)6	Sorosilicate
4	Vesuvianite__R050035-4__Raman__514__0__ccw	0.765019	Ca10(Mg, Fe)2Al4(SiO4)5(Si2O7)2(OH,F)7	Sorosilicate
4	Vesuvianite__R050035-4__Raman__514__45__ccw	0.745555	Ca10(Mg, Fe)2Al4(SiO4)5(Si2O7)2(OH,F)8	Sorosilicate
4	Pectolite__R060101-4__Raman__514__45__ccw	0.733561	NaCa2Si3O8(OH)	Inosilicate
4	Laverovite__R060216-6__Raman__514__45__ccw	0.731166	K2NaMn7Zr2(Si4O12)2O2(OH)4F	Inosilicate
4	Pectolite__R060101-5__Raman__514__0__ccw	0.731116	NaCa2Si3O8(OH)	Inosilicate
4	Annite__R060211-4__Raman__514__45__ccw	0.723012	KFe2+3(AlSi3O10)(OH)2	Phyllosilicate
4	Laverovite__R060216-4__Raman__514__45__ccw	0.716903	K2NaMn7Zr2(Si4O12)2O2(OH)4F	Inosilicate
5	LRW.resin_liquid_03_19-12-22_raw	0.634475		NA - Resin
5	BirnessiteNa__Raman__633__Raman_Data_Processed	0.633139	(Na, Ca)0.5 Mn2O4	Oxide
5	Nitrososphaera.viennensis_200731_33	0.607686		NA - Biomass
5	Nitrososphaera.viennensis_200731_5	0.594814		NA - Biomass
5	Nitrososphaera.viennensis_200731_14	0.58311		NA - Biomass
5	Nitrososphaera.viennensis_200731_15	0.58263		NA - Biomass
5	LRW.resin_liquid_02_19-12-22_raw	0.576114		NA - Resin
5	Nitrososphaera.viennensis_200731_22	0.570718		NA - Biomass
5	Nitrososphaera.viennensis_200731_39	0.570663		NA - Biomass
5	Nitrososphaera.viennensis_200731_29	0.568213		NA - Biomass
9	Aragonite__R080142__Raman__780__0__unoriented	0.818043	CaCO3	Carbonate
9	Defernite__R060619__Raman__532__0__unoriented	0.815742	Ca6(CO3)1.58(Si2O7)0.21(OH)7[Cl0.50(OH)0.08(H2O)0.42]	Carbonate
9	Aragonite__R080142__Raman__532__0__unoriented	0.809321	CaCO3	Carbonate
9	ParisiteCe__R050308__Raman__514__0__unoriented	0.789967	Ca(Ce/La/Nd/REE)2(CO3)3F2	Carbonate
9	Weloganite__R050217-4__Raman__514__45__ccw	0.781071	Na2Sr3Zr(CO3)6 · 3H2O	Carbonate
9	HydroxylbastnasiteCe__R060283-4__Raman__514__0__ccw	0.779827	Ce(CO3)(OH)	Carbonate
9	HydroxylbastnasiteCe__R060283-4__Raman__514__90__ccw	0.778666	Ce(CO3)(OH)	Carbonate
9	HydroxylbastnasiteCe__R060283-4__Raman__514__45__ccw	0.777318	Ce(CO3)(OH)	Carbonate
9	LanthaniteNd__R060993__Raman__532__0__unoriented	0.775192	Nd2(CO3)3 · 8H2O	Carbonate
9	Weloganite__R050217-4__Raman__514__90__ccw	0.763726	Na2Sr3Zr(CO3)6 · 3H2O	Carbonate
10	Feitknechtite__Raman__532__Raman_Data_Processed	0.900366	Mn3+O(OH)	Oxide / Hydroxide
10	Lithiophorite__C46158__Raman__532__Raman_Data_Processed	0.882641	(Al Li)MnO2(OH)2	Oxide / Hydroxide
10	Vernadite__Raman__633__Raman_Data_Processed	0.851948	(Mn4+Fe3+CaNa)(OOH)2· nH2O	Oxide / Hydroxide
10	Asbolane__R2247-1__Raman__785__Raman_Data_Processed	0.84918	(NiCo)2-xMn4+(OOH)4 · nH2O	Oxide / Hydroxide
10	Asbolane__C103709__Raman__785__Raman_Data_Processed	0.837579	(NiCo)2-xMn4+(OOH)4 · nH2O	Oxide / Hydroxide
10	Titanite__R050114-6__Raman__514__45__ccw	0.834892	CaTi(SiO4)O	Nesosilicate
10	Rancieite__austria__Raman__532__Raman_Data_Processed	0.834303	(CaMn2+)0.2(Mn4+Mn3+)O2 · 0.6H2O	Oxide
10	Titanite__R050114-6__Raman__514__90__ccw	0.834092	CaTi(SiO4)O	Nesosilicate
10	Lithiophorite__C46158__Raman__785__Raman_Data_Processed	0.828447	(Al Li)MnO2(OH)2	Oxide
10	Rancieite__C128318__Raman__785__Raman_Data_Processed	0.826926	(CaMn2+)0.2(Mn4+Mn3+)O2 · 0.6H2O	Oxide
11	Kutnohorite__R060473-3__Raman__514__0__ccw	0.887222	CaMn2+(CO3)2	Carbonate
11	Kutnohorite__R060473-4__Raman__514__0__ccw	0.880508	CaMn2+(CO3)3	Carbonate
11	Kutnohorite__R060473-3__Raman__514__45__ccw	0.879609	CaMn2+(CO3)4	Carbonate
11	Kutnohorite__R060473-4__Raman__514__90__ccw	0.878215	CaMn2+(CO3)5	Carbonate
11	Benstonite__R050484__Raman__532__0__unoriented	0.877378	Ba6Ca6Mg(CO3)13	Carbonate
11	Ankerite__R050197__Raman__780__0__unoriented	0.876947	Ca(Fe2+,Mg)(CO3)2	Carbonate
11	Kutnohorite__R060473__Raman__532__0__unoriented	0.875748	CaMn2+(CO3)2	Carbonate
11	Kutnohorite__R060473-3__Raman__514__90__ccw	0.8752	CaMn2+(CO3)3	Carbonate
11	Dolomite__R050129__Raman__780__0__unoriented	0.873347	CaMg(CO3)2	Carbonate
11	Kutnohorite__R060473-4__Raman__514__45__ccw	0.872523	CaMn2+(CO3)4	Carbonate
14	Shewanella.oneidensis_on_glass_spectrum_kerogen_05	0.713106		NA - Biomass / Kerogen
14	Nitrososphaera.viennensis_200731_29	0.635605		NA - Biomass
14	Nitrososphaera.viennensis_200731_22	0.624505		NA - Biomass
14	Nitrososphaera.viennensis_200731_6	0.622546		NA - Biomass
14	Nitrososphaera.viennensis_200731_15	0.621804		NA - Biomass
14	Nitrososphaera.viennensis_200731_26	0.619435		NA - Biomass
14	Nitrososphaera.viennensis_200731_10	0.618644		NA - Biomass
14	Nitrososphaera.viennensis_200731_38	0.616919		NA - Biomass
14	Nitrososphaera.viennensis_200731_40	0.61629		NA - Biomass
14	Nitrososphaera.viennensis_200731_24	0.615831		NA - Biomass
15	Shewanella.spp_in_CB_noPFA_02_raw	0.568602		NA - Biomass
15	LRW.resin_liquid_03_19-12-22_raw	0.563122		NA - Resin
15	Shewanella.oneidensis_on_glass_spectrum_07	0.541576		NA - Biomass
15	Methanosarcina.barkeri_fixed_CB_dried_on Alfoil_03_raw	0.527923		NA - Biomass
15	Nitrososphaera.viennensis_200731_11	0.524334		NA - Biomass
15	Nitrososphaera.viennensis_200731_8	0.509924		NA - Biomass
15	Nitrososphaera.viennensis_200731_23	0.504739		NA - Biomass
15	Nitrososphaera.viennensis_200731_6	0.503932		NA - Biomass
15	Nitrososphaera.viennensis_200731_32	0.503199		NA - Biomass
15	Shewanella.oneidensis_on_glass_spectrum_01	0.502077		NA - Biomass

### Sheet: Polymetallic Nodule
Polymetallic Nodule
Component ID	Database Match Spectrum ID	Cosine Similarity Score of Match	Mineral Formula of Match	Mineral Class
2	Lithiophorite__C46158__Raman__532__Raman_Data_Processed	0.958542	(Al Li)MnO2(OH)2	Oxide / Hydroxide
2	Asbolane__R2247-1__Raman__785__Raman_Data_Processed	0.901575	(NiCo)2-xMn4+(OOH)4 · nH2O	Oxide / Hydroxide
2	Vernadite__Raman__633__Raman_Data_Processed	0.879955	(Mn4+Fe3+CaNa)(OOH)2· nH2O	Oxide / Hydroxide
2	Lithiophorite__C162391__Raman__633__Raman_Data_Processed	0.876396	(Al Li)MnO2(OH)2	Oxide / Hydroxide
2	Feitknechtite__Raman__532__Raman_Data_Processed	0.872483	Mn3+O(OH)	Oxide / Hydroxide
2	Asbolane__C103709__Raman__785__Raman_Data_Processed	0.867009	(NiCo)2-xMn4+(OOH)4 · nH2O	Oxide / Hydroxide
2	Rancieite__austria__Raman__532__Raman_Data_Processed	0.844252	(CaMn2+)0.2(Mn4+Mn3+)O2 · 0.6H2O	Oxide / Hydroxide
2	Lithiophorite__C46158__Raman__785__Raman_Data_Processed	0.805837	(Al Li)MnO2(OH)2	Oxide / Hydroxide
2	Jacobsite__R060780-3__Raman__514__0__ccw	0.732312	Mn2+Fe3+2O5	Oxide
2	Jacobsite__R060780-3__Raman__514__0__depolarized	0.730303	Mn2+Fe3+2O6	Oxide
5	Jacobsite__R060780-3__Raman__514__0__depolarized	0.983075	Mn2+Fe3+2O7	Oxide
5	Jacobsite__R060780-3__Raman__514__45__ccw	0.982482	Mn2+Fe3+2O8	Oxide
5	Jacobsite__R060780-3__Raman__514__0__ccw	0.982264	Mn2+Fe3+2O9	Oxide
5	Jacobsite__R060780-3__Raman__514__90__ccw	0.982188	Mn2+Fe3+2O10	Oxide
5	Jacobsite__R060780__Raman__785__0__unoriented	0.953411	Mn2+Fe3+2O11	Oxide
5	Jacobsite__R060780__Raman__532__0__unoriented	0.949241	Mn2+Fe3+2O12	Oxide
5	Fluorbuergerite__R060132-4__Raman__514__90__ccw	0.948957	NaFe3+3Al6(Si6O18)(BO3)3O3F	Cyclosilicate
5	Manjiroite__R060379__Raman__532__0__unoriented	0.939301	Na(Mn4+7Mn3+)O16	Oxide
5	Jacobsite__R120170__Raman__532__0__unoriented	0.921049	Mn2+Fe3+2O12	Oxide
5	Fluorbuergerite__R060132-3__Raman__514__45__ccw	0.918428	NaFe3+3Al6(Si6O18)(BO3)3O3F	Cyclosilicate
6	Lithiophorite__C46158__Raman__532__Raman_Data_Processed	0.829522	(Al Li)MnO2(OH)2	Oxide / Hydroxide
6	Anorthite__R040059-3__Raman__514__0__ccw	0.771435	Ca(Al2Si2O8)	Tectosilicate
6	HainiteY__R141183__Raman__532__0__unoriented	0.771293	Na2Ca4(Y,REE)Ti(Si2O7)2OF3	Sorosilicate
6	Braunite__R050385-3__Raman__514__0__ccw	0.771114	Mn2+Mn3+6(SiO4)O8	Nesosilicate
6	Anorthite__R040059-6__Raman__514__45__ccw	0.766648	Ca(Al2Si2O8)	Tectosilicate
6	Anorthite__R050104-4__Raman__514__90__ccw	0.765232	Ca(Al2Si2O8)	Tectosilicate
6	Brizziite__R060611__Raman__780__0__unoriented	0.765061	NaSb5+O3	Oxide
6	Anorthite__R040059-6__Raman__514__90__ccw	0.762853	Ca(Al2Si2O8)	Tectosilicate
6	Anorthite__R040059-7__Raman__514__45__ccw	0.761547	Ca(Al2Si2O8)	Tectosilicate
6	Anorthite__R050104-5__Raman__514__0__ccw	0.758707	Ca(Al2Si2O8)	Tectosilicate
7	Annite__R060211-6__Raman__514__0__ccw	0.76991	KFe2+3(AlSi3O10)(OH)2	Phyllosilicate
7	Annite__R060204-5__Raman__514__0__ccw	0.757663	KFe2+3(AlSi3O10)(OH)3	Phyllosilicate
7	Annite__R060204-6__Raman__514__45__ccw	0.755348	KFe2+3(AlSi3O10)(OH)4	Phyllosilicate
7	Annite__R060211-6__Raman__514__45__ccw	0.74948	KFe2+3(AlSi3O10)(OH)5	Phyllosilicate
7	Annite__R060204-6__Raman__514__90__ccw	0.748538	KFe2+3(AlSi3O10)(OH)6	Phyllosilicate
7	Annite__R060211-3__Raman__514__90__ccw	0.748436	KFe2+3(AlSi3O10)(OH)7	Phyllosilicate
7	Annite__R060204-6__Raman__514__0__ccw	0.747553	KFe2+3(AlSi3O10)(OH)8	Phyllosilicate
7	Fluorophlogopite__R040075-5__Raman__514__0__ccw	0.746644	KMg3(Si3Al)O10F2	Phyllosilicate
7	Fluorophlogopite__R040075-4__Raman__514__90__ccw	0.742078	KMg3(Si3Al)O10F3	Phyllosilicate
7	Annite__R060211-3__Raman__514__0__ccw	0.732863	KFe2+3(AlSi3O10)(OH)2	Phyllosilicate
8	Shewanella.oneidensis_on_glass_spectrum_kerogen_05	0.923938		NA - Biomass / Kerogen
8	Shewanella.oneidensis_on_glass_spectrum_07	0.70793		NA - Biomass
8	Nitrososphaera.viennensis_200731_28	0.597224		NA - Biomass
8	Nitrososphaera.viennensis_200731_36	0.591565		NA - Biomass
8	Nitrososphaera.viennensis_200731_37	0.590568		NA - Biomass
8	Nitrososphaera.viennensis_200731_11	0.587161		NA - Biomass
8	Nitrososphaera.viennensis_200731_15	0.584747		NA - Biomass
8	Nitrososphaera.viennensis_200731_8	0.582415		NA - Biomass
8	Nitrososphaera.viennensis_200731_6	0.580247		NA - Biomass
8	Nitrososphaera.viennensis_200731_26	0.576187		NA - Biomass
9	LRW.resin_liquid_16	0.957985		NA - Resin
9	LRW.resin_solid_05	0.95745		NA - Resin
9	LRW.resin_liquid_17	0.957159		NA - Resin
9	LRW.resin_solid_04	0.930389		NA - Resin
9	Thermus.thermophilus_210310_25	0.75033		NA - Biomass
9	Thermus.thermophilus_210310_11	0.734835		NA - Biomass
9	Thermus.thermophilus_210310_27	0.729527		NA - Biomass
9	Thermus.thermophilus_210310_33	0.725179		NA - Biomass
9	Thermus.thermophilus_210310_21	0.720544		NA - Biomass
9	Thermus.thermophilus_210310_10	0.717912		NA - Biomass
11	Plattnerite__R070605__Raman__532__0__unoriented	0.871691	PbO2	Oxide
11	Berthierite__R070177__Raman__532__0__unoriented	0.804445	FeSb2S4	Sulfide
11	Berthierite__R070177__Raman__785__0__unoriented	0.779283	FeSb2S5	Sulfide
11	Stibnite__R050016__Raman__532__0__unoriented	0.759141	Sb2S3	Sulfide
11	Wittichenite__R050327__Raman__785__0__unoriented	0.757918	Cu3BiS3	Sulfide
11	Fizelyite__R060175_b__Raman__785__0__unoriented	0.743954	Ag5Pb14Sb21S48	Sulfide
11	Cinnabar__R050072__Raman__532__0__unoriented	0.739389	HgS	Sulfide
11	Cinnabar__R070532__Raman__532__0__unoriented	0.737464	HgS	Sulfide
11	Metacinnabar__R060950__Raman__532__0__unoriented	0.730856	HgS	Sulfide
11	Metacinnabar__R060950__Raman__785__0__unoriented	0.730426	HgS	Sulfide
14	Shewanella.oneidensis_on_glass_spectrum_07	0.85371		NA - Biomass
14	Shewanella.oneidensis_on_glass_spectrum_02	0.798845		NA - Biomass
14	Shewanella.oneidensis_on_glass_spectrum_01	0.779344		NA - Biomass
14	Shewanella.oneidensis_on_glass_spectrum_06	0.737244		NA - Biomass
14	Shewanella.oneidensis_on_glass_spectrum_kerogen_05	0.655846		NA - Biomass / Kerogen
14	Sulfolobus.acidocaldarius_210226_11	0.482843		NA - Biomass
14	Nitrososphaera.viennensis_200731_15	0.473692		NA - Biomass
14	LRW.resin_solid_04	0.470118		NA - Resin
14	Sulfolobus.acidocaldarius_210226_10	0.461227		NA - Biomass
14	Nitrososphaera.viennensis_200731_10	0.449041		NA - Biomass
15	Opal__R060650__Raman__780__0__unoriented	0.832593	SiO2 · nH2O	Tectosilicate
15	Smithite__R070642__Raman__532__0__unoriented	0.821377	AgAsS2	Sulfide
15	TennantiteZn__R050558__Raman__780__0__unoriented	0.81965	Cu6(Cu4Zn2)As4S12S	Sulfide
15	Alabandite__R070174__Raman__780__0__unoriented	0.809786	MnS	Sulfide
15	Argentopyrite__R090026__Raman__780__0__unoriented	0.800063	AgFe2S3	Sulfide
15	Afghanite__R060422__Raman__780__0__unoriented	0.792122	(NaK)22Ca10(Si24Al24O96)(SO4)6Cl6	Sulfide
15	Tetrahedritezn__R040164__Raman__532__0__unoriented	0.791587	Cu6(Cu4Zn2)Sb4S12S	Sulfide
15	Germanite__R050439__Raman__532__0__unoriented	0.788749	Cu13Fe2Ge2S16	Sulfide
15	Kalsilite__R060030__Raman__532__0__unoriented	0.788152	KAlSiO4	Sulfide
15	Wakabayashilite__R060747__Raman__532__0__unoriented	0.787706	[(AsSb)6S9][As4S5]	Sulfide

### Sheet: Volcanic Basalt
Volcanic Basalt
Component ID	Database Match Spectrum ID	Cosine Similarity Score of Match	Mineral Formula	Mineral Class
1	Ferrosilite__R070386__Raman__532__0__unoriented	0.821445	Fe2+2Si2O6	Inosilicate
1	Diopside__R060861-6__Raman__514__90__ccw	0.806381	CaMgSi2O6	Inosilicate
1	Augite__R061086-3__Raman__514__45__ccw	0.804113	(Ca,Na)(Mg,Fe,Al,Ti)(Si,Al)2O6	Inosilicate
1	Ferrosilite__R070387__Raman__785__0__unoriented	0.799338	Fe2+2Si2O6	Inosilicate
1	Augite__R061086__Raman__532__0__unoriented	0.793627	(Ca,Na)(Mg,Fe,Al,Ti)(Si,Al)2O6	Inosilicate
1	Diopside__R060861-4__Raman__514__90__ccw	0.791908	CaMgSi2O6	Inosilicate
1	Diopside__R060861-5__Raman__514__45__ccw	0.791735	CaMgSi2O6	Inosilicate
1	Augite__R061108-6__Raman__514__45__ccw	0.79158	(Ca,Na)(Mg,Fe,Al,Ti)(Si,Al)2O6	Inosilicate
1	Augite__R061108-4__Raman__514__0__ccw	0.791518	(Ca,Na)(Mg,Fe,Al,Ti)(Si,Al)2O6	Inosilicate
1	Augite__R061108__Raman__532__0__unoriented	0.789104	(Ca,Na)(Mg,Fe,Al,Ti)(Si,Al)2O6	Inosilicate
2	Annite__R060204-6__Raman__514__0__ccw	0.814206	KFe2+3(AlSi3O10)(OH)2	Phyllosilicate
2	Dravite__R060534-4__Raman__514__90__ccw	0.807145	NaMg3Al6(Si6O18)(BO3)3(OH)3(OH)	Cyclosilicate
2	Dravite__R050077-4__Raman__514__90__ccw	0.805843	NaMg3Al6(Si6O18)(BO3)3(OH)3(OH)	Cyclosilicate
2	Fluorophlogopite__R040075-5__Raman__514__0__ccw	0.804447	KMg3(Si3Al)O10F2	Phyllosilicate
2	Dravite__R050077-3__Raman__514__90__ccw	0.796376	NaMg3Al6(Si6O18)(BO3)3(OH)3(OH)	Cyclosilicate
2	Dravite__R050077-3__Raman__514__45__ccw	0.792591	NaMg3Al6(Si6O18)(BO3)3(OH)3(OH)	Cyclosilicate
2	Spinel__R120116__Raman__532__0__unoriented	0.790283	MgAl2O4	Oxide
2	Annite__R060204-6__Raman__514__45__ccw	0.787955	KFe2+3(AlSi3O10)(OH)2	Phyllosilicate
2	Dravite__R060534-3__Raman__514__45__ccw	0.784732	NaMg3Al6(Si6O18)(BO3)3(OH)3(OH)	Cyclosilicate
2	Dravite__R060534-3__Raman__514__0__ccw	0.782476	NaMg3Al6(Si6O18)(BO3)3(OH)3(OH)	Cyclosilicate
3	Shewanella.oneidensis_on_glass_spectrum_02	0.882314		NA - Biomass
3	Shewanella.oneidensis_on_glass_spectrum_01	0.835119		NA - Resin
3	Shewanella.oneidensis_on_glass_spectrum_06	0.808942		NA - Biomass
3	Shewanella.oneidensis_on_glass_spectrum_07	0.730937		NA - Biomass
3	Sulfolobus.acidocaldarius_210226_11	0.595191		NA - Biomass
3	Shewanella.oneidensis_on_glass_spectrum_kerogen_05	0.579715		NA - Biomass / Kerogen
3	Sulfolobus.acidocaldarius_210226_10	0.564194		NA - Biomass
3	Sulfolobus.acidocaldarius_210226_38	0.559441		NA - Biomass
3	Sulfolobus.acidocaldarius_210226_28	0.557677		NA - Biomass
3	Sulfolobus.acidocaldarius_210226_16	0.556836		NA - Biomass
8	Shewanella.oneidensis_on_glass_spectrum_kerogen_05	0.899056		NA - Biomass / Kerogen
8	Shewanella.oneidensis_on_glass_spectrum_07	0.685307		NA - Biomass
8	Nitrososphaera.viennensis_200731_36	0.57203		NA - Biomass
8	Nitrososphaera.viennensis_200731_28	0.56894		NA - Biomass
8	Nitrososphaera.viennensis_200731_37	0.566242		NA - Biomass
8	Nitrososphaera.viennensis_200731_11	0.564715		NA - Biomass
8	Nitrososphaera.viennensis_200731_6	0.563209		NA - Biomass
8	Nitrososphaera.viennensis_200731_15	0.563065		NA - Biomass
8	Nitrososphaera.viennensis_200731_8	0.559211		NA - Biomass
8	Nitrososphaera.viennensis_200731_10	0.556626		NA - Biomass
9	Vesuvianite__R050233-4__Raman__514__0__ccw	0.790963	Ca10(Mg, Fe)2Al4(SiO4)5(Si2O7)2(OH,F)4	Sorosilicate
9	Vesuvianite__R050233-4__Raman__514__45__ccw	0.787575	Ca10(Mg, Fe)2Al4(SiO4)5(Si2O7)2(OH,F)5	Sorosilicate
9	Vesuvianite__R050233-3__Raman__514__0__ccw	0.778521	Ca10(Mg, Fe)2Al4(SiO4)5(Si2O7)2(OH,F)6	Sorosilicate
9	Kornerupine__R050214-5__Raman__514__45__ccw	0.775712	(Mg,Fe2+)4(Al,Fe3+)6(SiO4,BO4)5(O,OH)2	Sorosilicate
9	Kornerupine__R050214-3__Raman__514__45__ccw	0.774976	(Mg,Fe2+)4(Al,Fe3+)6(SiO4,BO4)5(O,OH)3	Sorosilicate
9	Kornerupine__R050214-4__Raman__514__0__ccw	0.772012	(Mg,Fe2+)4(Al,Fe3+)6(SiO4,BO4)5(O,OH)4	Sorosilicate
9	Kornerupine__R050214-5__Raman__514__0__ccw	0.771573	(Mg,Fe2+)4(Al,Fe3+)6(SiO4,BO4)5(O,OH)5	Sorosilicate
9	Kornerupine__R050214-3__Raman__514__90__ccw	0.769544	(Mg,Fe2+)4(Al,Fe3+)6(SiO4,BO4)5(O,OH)6	Sorosilicate
9	Vesuvianite__R050233-3__Raman__514__45__ccw	0.760588	Ca10(Mg, Fe)2Al4(SiO4)5(Si2O7)2(OH,F)4	Sorosilicate
9	ArrojaditeNaFe__R070298__Raman__532__0__unoriented	0.739501	(NaNa)(Fe2+)Ca(Na2)Fe2+13Al(PO4)11(PO3OH)(OH)2	Phosphate
10	Stibnite__R050066__Raman__785__0__unoriented	0.836879	Sb2S3	Sulfide
10	Stibnite__R050016_b__Raman__532__0__unoriented	0.827306	Sb2S3	Sulfide
10	Fizelyite__R060175_b__Raman__785__0__unoriented	0.820734	Ag5Pb14Sb21S48	Sulfide
10	Uchucchacuaite__R100213__Raman__780__0__unoriented	0.811652	AgMnPb3Sb5S12	Sulfide
10	Stibnite__R050016_c__Raman__785__0__unoriented	0.808031	Sb2S3	Sulfide
10	Stibnite__R050016_d__Raman__785__0__unoriented	0.803222	Sb2S3	Sulfide
10	Livingstonite__R050453__Raman__780__0__unoriented	0.770796	HgSb4S6(S2)	Sulfide
10	Berthierite__R070177__Raman__785__0__unoriented	0.766787	FeSb2S4	Sulfide
10	Jamesonite__R050432__Raman__532__0__unoriented	0.764487	Pb4FeSb6S14	Sulfide
10	Jamesonite__R050481_b__Raman__785__0__unoriented	0.754498	Pb4FeSb6S14	Sulfide
12	LRW.resin_liquid_16	0.961949		NA - Resin
12	LRW.resin_solid_05	0.96168		NA - Resin
12	LRW.resin_liquid_17	0.961489		NA - Resin
12	LRW.resin_solid_04	0.920574		NA - Resin
12	Thermus.thermophilus_210310_25	0.745386		NA - Biomass
12	Thermus.thermophilus_210310_11	0.727672		NA - Biomass
12	Thermus.thermophilus_210310_27	0.725521		NA - Biomass
12	Thermus.thermophilus_210310_33	0.719072		NA - Biomass
12	Thermus.thermophilus_210310_21	0.715546		NA - Biomass
12	Thermus.thermophilus_210310_10	0.713147		NA - Biomass
13	Anorthite__R050104-4__Raman__514__90__ccw	0.875178	Ca(Al2Si2O8)	Tectosilicate
13	Anorthite__R050104-8__Raman__514__90__ccw	0.875158	Ca(Al2Si2O8)	Tectosilicate
13	Anorthite__R050104-6__Raman__514__0__depolarized	0.874489	Ca(Al2Si2O8)	Tectosilicate
13	Anorthite__R060082__Raman__780__0__unoriented	0.87374	Ca(Al2Si2O8)	Tectosilicate
13	Anorthite__R050104-6__Raman__514__45__ccw	0.872692	Ca(Al2Si2O8)	Tectosilicate
13	Anorthite__R050104-6__Raman__514__0__ccw	0.87227	Ca(Al2Si2O8)	Tectosilicate
13	Anorthite__R050104-4__Raman__514__0__depolarized	0.870348	Ca(Al2Si2O8)	Tectosilicate
13	Anorthite__R050104-4__Raman__514__45__ccw	0.868707	Ca(Al2Si2O8)	Tectosilicate
13	Anorthite__R050104-4__Raman__514__0__ccw	0.86848	Ca(Al2Si2O8)	Tectosilicate
13	Anorthite__R050104-5__Raman__514__0__depolarized	0.866649	Ca(Al2Si2O8)	Tectosilicate
15	Lithiophorite__C46158__Raman__532__Raman_Data_Processed	0.857753	(Al Li)MnO2(OH)2	Oxide / Hydroxide
15	Lithiophorite__C162391__Raman__633__Raman_Data_Processed	0.807528	(Al Li)MnO2(OH)3	Oxide / Hydroxide
15	Vernadite__Raman__633__Raman_Data_Processed	0.768953	(Mn4+Fe3+CaNa)(OOH)2· nH2O	Oxide / Hydroxide
15	Rancieite__austria__Raman__532__Raman_Data_Processed	0.767157	(CaMn2+)0.2(Mn4+Mn3+)O2 · 0.6H2O	Oxide
15	Asbolane__R2247-1__Raman__785__Raman_Data_Processed	0.755083	(NiCo)2-xMn4+(OOH)4 · nH2O	Oxide / Hydroxide
15	Feitknechtite__Raman__532__Raman_Data_Processed	0.7275	Mn3+O(OH)	Oxide / Hydroxide
15	Piemontite__R060905__Raman__785__0__unoriented	0.71453	(CaCa)(AlAlMn3+)O[Si2O7][SiO4](OH)	Sorosilicate
15	Piemontite__R061119__Raman__785__0__unoriented	0.713327	(CaCa)(AlAlMn3+)O[Si2O7][SiO4](OH)	Sorosilicate
15	Asbolane__C103709__Raman__785__Raman_Data_Processed	0.705892	(NiCo)2-xMn4+(OOH)4 · nH2O	Oxide / Hydroxide
15	HainiteY__R141183__Raman__780__0__unoriented	0.698383	Na2Ca4(Y,REE)Ti(Si2O7)2OF3	Sorosilicate
