## Supplementary material for "Compositional Heterogeneity Structures Microbial Microhabitats across Distinct Mineral Substrates": Data Set 2

### Sheet: SI_effect_sizes_table
	hetrogeneity	sample_name		heterogeneity index	condition	n_biomass_pixel	n_mineral_pixel	median_biomass	median_mineral	cliffs_delta	prob_superiority	Hodges Lehmann_shift	direction_as_hypothesized	Pvalues_Wilcoxon
	inter-pixel	SC (Seep Carbonate)		RaoQ	all components	2754	3207	0.1766	0.1739	0.017	0.5085	0.0015	TRUE	0.258143
	inter-pixel	PN (Mn nodule)		RaoQ	all components	2229	5862	0.1818	0.1688	0.1245	0.5623	0.0099	TRUE	4.43246e-18
	inter-pixel	VB (Volcanic Basalt)		RaoQ	all components	2813	2840	0.3417	0.3271	0.1385	0.5693	0.0198	TRUE	1.91074e-19
	inter-pixel	SC (Seep Carbonate)		RaoQ	biomass omitted	2754	3207	0.136	0.1451	-0.1654	0.4173	-0.0112		2.93196e-28
	inter-pixel	PN (Mn nodule)		RaoQ	biomass omitted	2229	5862	0.1215	0.1425	-0.3673	0.3164	-0.0234		3.99434e-144
	inter-pixel	VB (Volcanic Basalt)		RaoQ	biomass omitted	2813	2840	0.2105	0.2658	-0.4059	0.297	-0.0541		6.49321e-154
	inter-pixel	SC (Seep Carbonate)		RaoQ	dominant omitted	2754	3207	0.3071	0.2925	0.0369	0.5185	0.0063	TRUE	0.0137732
	inter-pixel	PN (Mn nodule)		RaoQ	dominant omitted	2229	5862	0.3071	0.2774	0.1311	0.5656	0.0213	TRUE	7.10093e-20
	inter-pixel	VB (Volcanic Basalt)		RaoQ	dominant omitted	2813	2840	0.4729	0.4383	0.2142	0.6071	0.0362	TRUE	3.23204e-44
	inter-pixel	SC (Seep Carbonate)		SHS	all components	2754	3207	0.0764	0.1091	-0.2168	0.3916	-0.0203	FALSE	2.33567e-47
	inter-pixel	PN (Mn nodule)		SHS	all components	2229	5862	0.0414	0.0346	0.2567	0.6284	0.0079	TRUE	2.06134e-71
	inter-pixel	VB (Volcanic Basalt)		SHS	all components	2813	2840	0.0935	0.0845	0.1364	0.5682	0.013	TRUE	6.62946e-19
	intra-pixel	SC (Seep Carbonate)		Gini	all components	2754	3207	0.5083	0.5298	-0.0342	0.4829	-0.0077	TRUE	0.0226843
	intra-pixel	PN (Mn nodule)		Gini	all components	2229	5862	0.4999	0.5583	-0.1754	0.4123	-0.0488	TRUE	2.77264e-34
	intra-pixel	VB (Volcanic Basalt)		Gini	all components	2813	2840	0.4583	0.5008	-0.1928	0.4036	-0.0403	TRUE	3.84448e-36
	intra-pixel	SC (Seep Carbonate)		Gini	biomass omitted	2754	3207	0.5612	0.5121	0.2326	0.6163	0.0583		3.15731e-54
	intra-pixel	PN (Mn nodule)		Gini	biomass omitted	2229	5862	0.6314	0.5526	0.26	0.63	0.0699		3.30804e-73
	intra-pixel	VB (Volcanic Basalt)		Gini	biomass omitted	2813	2840	0.5475	0.5225	0.15	0.575	0.0295		1.57062e-22
	intra-pixel	SC (Seep Carbonate)		Gini	dominant omitted	2754	3207	0.5685	0.5798	-0.0282	0.4859	-0.0063	TRUE	0.0600658
	intra-pixel	PN (Mn nodule)		Gini	dominant omitted	2229	5862	0.6085	0.6439	-0.1481	0.426	-0.0293	TRUE	6.60088e-25
	intra-pixel	VB (Volcanic Basalt)		Gini	dominant omitted	2813	2840	0.5039	0.4679	0.1877	0.5939	0.0359	FALSE	2.32054e-34
	intra-pixel	SC (Seep Carbonate)		Shannon	all components	2754	3207	1.5293	1.5864	-0.0491	0.4754	-0.0269	TRUE	0.00105592
	intra-pixel	PN (Mn nodule)		Shannon	all components	2229	5862	1.5114	1.653	-0.1713	0.4143	-0.1155	TRUE	9.02378e-33
	intra-pixel	VB (Volcanic Basalt)		Shannon	all components	2813	2840	1.4301	1.5463	-0.2228	0.3886	-0.1173	TRUE	1.10086e-47
	intra-pixel	SC (Seep Carbonate)		Shannon	biomass omitted	2754	3207	1.2191	1.2515	0.0056	0.5028	0.0029		0.708625
	intra-pixel	PN (Mn nodule)		Shannon	biomass omitted	2229	5862	1.2774	1.3535	-0.1411	0.4295	-0.1032		9.24811e-23
	intra-pixel	VB (Volcanic Basalt)		Shannon	biomass omitted	2813	2840	1.0918	1.2872	-0.2621	0.369	-0.1558		2.72811e-65
	intra-pixel	SC (Seep Carbonate)		Shannon	dominant omitted	2754	3207	1.5615	1.6469	-0.0443	0.4778	-0.0249	TRUE	0.00312477
	intra-pixel	PN (Mn nodule)		Shannon	dominant omitted	2229	5862	1.5786	1.7171	-0.1613	0.4194	-0.0912	TRUE	3.06594e-29
	intra-pixel	VB (Volcanic Basalt)		Shannon	dominant omitted	2813	2840	1.3934	1.4217	-0.0369	0.4815	-0.0192	TRUE	0.0161504

### Sheet: removal_shift_values
									Shift in removing biomass or dominant (median)
	sample	N_pixels	index	component	all components	biomass omitted	dominant omitted		NO_bio	NO_dom
	PN	2229	gini	biomass	0.4999	0.6314	0.6085		-0.1315	-0.1086
	PN	5862	gini	mineral	0.5583	0.5526	0.6439		0.0057	-0.0856
	PN	2229	shannon	biomass	1.5114	1.2774	1.5786		0.234	-0.0672
	PN	5862	shannon	mineral	1.653	1.3535	1.7171		0.2995	-0.0641
	SC	2754	gini	biomass	0.5083	0.5612	0.5685		-0.0529	-0.0602
	SC	3207	gini	mineral	0.5298	0.5121	0.5798		0.0177	-0.05
	SC	2754	shannon	biomass	1.5293	1.2191	1.5615		0.3102	-0.0322
	SC	3207	shannon	mineral	1.5864	1.2515	1.6469		0.3349	-0.0605
	VB	2813	gini	biomass	0.4583	0.5475	0.5039		-0.0892	-0.0456
	VB	2840	gini	mineral	0.5008	0.5225	0.4679		-0.0217	0.0329
	VB	2813	shannon	biomass	1.4301	1.0918	1.3934		0.3383	0.0367
	VB	2840	shannon	mineral	1.5463	1.2872	1.4217		0.2591	0.1246
